# Single cell analysis of the aging female hypothalamus

**DOI:** 10.1101/2021.03.07.434282

**Authors:** Kaitlyn H. Hajdarovic, Doudou Yu, Lexi-Amber Hassell, Shane Evans, Sarah Packer, Nicola Neretti, Ashley E. Webb

## Abstract

Alterations in metabolism, sleep patterns, body composition, and hormone status are all key features of aging. The hypothalamus is a well-conserved brain region that controls these homeostatic and survival-related behaviors. Despite the importance of this brain region in healthy aging, little is known about the intrinsic features of hypothalamic aging. Here, we utilize single nuclei RNA-sequencing to assess the transcriptomes of 40,064 hypothalamic nuclei from young and aged female mice. We identify cell type-specific signatures of aging in neurons, astrocytes, and microglia, as well as among the diverse collection of neuronal subtypes in this region. We uncover key changes in cell types critical for metabolic regulation and body composition, as well as in an area of the hypothalamus linked to cognition. In addition, our analysis reveals an unexpected female-specific feature of hypothalamic aging. Specifically, we discover that the master regulator of X-inactivation, *Xist*, is elevated with age, particularly in hypothalamic neurons. Moreover, using machine learning, we show that levels of X-chromosome genes, and *Xist* itself, are the best predictors of cellular age. Together, this study identifies critical cell-specific changes of the aging hypothalamus in mammals, and uncovers a novel marker of neuronal aging in females.
