## Supplementary Table 1 for "Single cell analysis of the aging female hypothalamus"

p_val	avg_log2FC	pct.1	pct.2	p_val_adj	cluster	gene
0	3.055261703409728	0.997	0.668	0	0	Gpc5
0	2.873981512396508	0.961	0.52	0	0	Slc4a4
0	2.8448832404815407	0.996	0.73	0	0	Trpm3
0	2.7556769346217207	0.941	0.548	0	0	Gm3764
0	2.5521815171169524	0.97	0.682	0	0	Pitpnc1
0	2.454008467624447	0.989	0.728	0	0	Npas3
0	2.4497447281708187	0.956	0.573	0	0	Atp1a2
0	2.441212932319262	0.953	0.612	0	0	Slc1a3
0	2.3417956948245457	0.965	0.59	0	0	Sparcl1
0	2.339143810454953	0.955	0.592	0	0	Slc1a2
0	1.7502908364918488	0.997	0.794	0	1	Nrxn3
0	1.2945230178553833	0.984	0.758	0	1	Syt1
2.4121385443248186e-303	0.9970318921363983	0.99	0.806	4.8242770886496373e-300	1	Tenm2
1.0194122582101704e-302	1.071334365896579	0.795	0.504	2.0388245164203408e-299	1	Gad2
2.866515928958913e-283	1.0623893092797134	0.962	0.722	5.733031857917826e-280	1	Sgcz
2.7397321518255556e-270	1.1284725673324218	0.881	0.657	5.479464303651111e-267	1	Epha6
2.7335363533873984e-261	1.0110657269117194	0.828	0.592	5.467072706774797e-258	1	Cep112
4.780053667409525e-256	1.0233328691122336	0.888	0.697	9.560107334819051e-253	1	Unc5d
9.240364618146868e-222	1.1027749374547207	0.795	0.593	1.8480729236293735e-218	1	Sdk1
9.254796669760716e-210	1.2097890546072785	0.849	0.667	1.850959333952143e-206	1	Egfem1
0	1.4557769833724636	0.99	0.796	0	2	Nrxn3
0	1.2932622320797904	0.973	0.738	0	2	Cdh18
0	1.2624564538646434	0.996	0.793	0	2	Lingo2
0	1.2590378689620927	0.988	0.79	0	2	Lrrtm4
0	1.1740065555763968	0.91	0.656	0	2	Epha6
0	1.0947662307812802	0.999	0.802	0	2	Cntnap2
1.5860198222307115e-296	1.0870173880074527	0.879	0.627	3.1720396444614227e-293	2	Etl4
3.35710806526579e-277	1.1084638347334914	0.864	0.634	6.71421613053158e-274	2	Cdh8
3.634040036552926e-217	1.34147863080079	0.793	0.622	7.268080073105852e-214	2	Gm32647
3.734377237558493e-210	1.251665399829288	0.823	0.635	7.468754475116986e-207	2	Zfp804b
0	1.390011847207984	0.934	0.714	0	3	Dpp10
0	1.3505416788826716	0.951	0.703	0	3	Car10
0	1.2965303439904083	0.957	0.739	0	3	Cdh18
0	1.2784119765040947	0.998	0.803	0	3	Cntnap2
0	1.0341146535024834	0.935	0.706	0	3	Cacna2d1
3.869453909861654e-276	1.444711331969933	0.823	0.632	7.738907819723308e-273	3	Cntnap5b
4.717642954755e-256	1.2562381082426177	0.816	0.598	9.43528590951e-253	3	Grm8
2.024668140189865e-247	1.1059955895827929	0.925	0.745	4.04933628037973e-244	3	Mgat4c
6.967055578332989e-237	1.1200898175001646	0.82	0.61	1.3934111156665978e-233	3	Htr2c
6.591824807159435e-191	1.3240585297982836	0.627	0.438	1.318364961431887e-187	3	Trh
0	2.7628901980673772	0.992	0.596	0	4	Sparcl1
0	2.7325125762792224	0.982	0.618	0	4	Slc1a3
0	2.7182030093292218	0.976	0.528	0	4	Slc4a4
0	2.620574204955455	0.998	0.734	0	4	Apoe
0	2.5756018443627653	0.943	0.469	0	4	Slc6a11
0	2.559446203908317	0.968	0.598	0	4	Slc1a2
0	2.5055338908829468	0.971	0.58	0	4	Atp1a2
0	2.446205402618087	0.951	0.555	0	4	Gm3764
0	2.443975658777686	0.995	0.675	0	4	Gpc5
0	2.397860728913553	0.999	0.826	0	4	Cst3
0	2.744027073103932	0.998	0.625	0	5	Plp1
0	2.660870893329385	0.961	0.614	0	5	Prr5l
0	2.500929946091793	0.937	0.658	0	5	Pex5l
0	2.4788667586456654	0.945	0.558	0	5	Trf
0	2.4768480934420483	0.932	0.58	0	5	St18
0	2.4254504679691093	0.916	0.536	0	5	Neat1
0	2.378479104714121	0.971	0.564	0	5	Ptgds
0	2.368808705781392	0.884	0.532	0	5	Mog
0	2.3468545240947742	0.943	0.536	0	5	Apod
0	2.331107621655045	0.901	0.511	0	5	Cldn11
0	3.0707692466436156	0.993	0.563	0	6	Ptgds
0	2.6834923336437173	0.999	0.625	0	6	Plp1
0	2.631284385616003	0.944	0.502	0	6	Mal
0	2.499598136418296	0.954	0.579	0	6	St18
0	2.4733086204979116	0.937	0.51	0	6	Cldn11
0	2.38654199838932	0.896	0.536	0	6	Opalin
0	2.3575939982633995	0.921	0.531	0	6	Mog
0	2.249534015973152	0.999	0.857	0	6	Pde4b
0	2.244080956956372	0.902	0.511	0	6	Mag
0	2.229136205792887	0.934	0.587	0	6	Enpp2
0	1.7497338390197825	0.983	0.714	0	7	Galntl6
0	1.732780013069886	0.934	0.698	0	7	Schip1
0	1.3567095116041674	0.965	0.734	0	7	Rmst
0	1.2827705573763124	0.965	0.708	0	7	Cacna2d1
1.4479692607129747e-299	1.4392152799794826	0.915	0.66	2.8959385214259493e-296	7	Nxph1
1.546509870553205e-296	1.4133733846847218	0.825	0.511	3.09301974110641e-293	7	Klhl1
3.467013558003895e-258	1.608562893722595	0.883	0.631	6.93402711600779e-255	7	Etl4
5.054713518557462e-258	1.5144337687333658	0.856	0.612	1.0109427037114925e-254	7	Htr2c
6.12840200644378e-258	1.486924695100353	0.711	0.512	1.225680401288756e-254	7	Ebf2
2.5838663300894648e-235	1.869728724412781	0.827	0.662	5.16773266017893e-232	7	Chrm3
8.311315893433178e-38	0.7967330211930164	0.895	0.74	1.6622631786866355e-34	8	Pcsk2
1.832177816283557e-28	0.8583976261211852	0.984	0.992	3.6643556325671137e-25	8	mt-Co3
1.1111356141708613e-25	0.8395747185257303	0.817	0.728	2.2222712283417227e-22	8	mt-Nd5
6.7350422197122e-22	0.8572634091391196	0.988	0.987	1.34700844394244e-18	8	mt-Atp6
2.0739493623541308e-21	0.7898185735809125	0.923	0.791	4.1478987247082615e-18	8	Dpp6
1.5938588133280377e-14	0.9888613197750438	0.951	0.947	3.187717626656075e-11	8	mt-Nd4
1.1254751912296327e-11	0.892422823271346	0.861	0.784	2.2509503824592654e-8	8	mt-Nd3
2.520884914122885e-9	0.8219212849693993	0.846	0.767	5.04176982824577e-6	8	Bsg
1.087453453047959e-8	0.9677991957531402	0.981	0.983	2.174906906095918e-5	8	mt-Nd1
2.1733656927187134e-4	0.7980344492480409	0.967	0.967	0.4346731385437427	8	mt-Cytb
0	1.9478371030688346	0.908	0.545	0	9	Slit3
0	1.9253992482685396	0.883	0.573	0	9	Hs3st4
0	1.903490093228219	0.983	0.708	0	9	Cacna2d1
0	1.8914966176568209	1	0.806	0	9	Rbfox1
0	1.850044115945737	0.972	0.696	0	9	Kcnb2
0	1.8423621525466594	0.983	0.695	0	9	Gm26871
0	1.7232333800429185	0.987	0.706	0	9	Car10
0	1.6867832174398907	0.994	0.742	0	9	Grm5
0	1.6741429749616208	0.836	0.502	0	9	Gm30382
0	1.6732880498130376	0.997	0.81	0	9	Tenm2
3.3960724505688805e-216	1.1376748722642587	0.971	0.752	6.792144901137762e-213	10	Dab1
4.743856132712117e-215	1.5603020782145678	0.905	0.702	9.487712265424235e-212	10	Unc5d
7.937623607905938e-194	1.1698568204133215	0.973	0.801	1.5875247215811877e-190	10	Nrxn3
8.391002590663176e-194	1.1686124745032502	0.915	0.676	1.678200518132635e-190	10	Pdzrn4
5.133360759858536e-184	1.1497161236382274	0.882	0.652	1.0266721519717073e-180	10	Dlgap2
1.3271142993752194e-164	1.2373391599048333	0.831	0.597	2.6542285987504387e-161	10	4930555F03Rik
1.0689004750806e-152	1.1384248290355574	0.811	0.565	2.1378009501611997e-149	10	Gm2516
3.6152213119726304e-122	1.1614972570691662	0.918	0.72	7.23044262394526e-119	10	Dpp10
1.7714416710788618e-121	1.4145169899516876	0.791	0.626	3.5428833421577234e-118	10	Gm32647
1.5492196615719663e-60	1.1736350107963172	0.743	0.642	3.0984393231439325e-57	10	Zfp804b
0	3.604544008783983	0.93	0.385	0	11	Pdgfra
0	3.167601464861076	0.994	0.719	0	11	Lhfpl3
0	3.118597050865317	0.954	0.569	0	11	Xylt1
0	3.0697990024665804	0.972	0.672	0	11	Tnr
0	2.738432147086578	0.933	0.498	0	11	Epn2
0	2.726284969168568	0.88	0.464	0	11	Megf11
0	2.6824201108099373	0.899	0.474	0	11	Kcnip3
0	2.6583088564692003	0.898	0.539	0	11	Gm4876
0	2.652604961236822	0.94	0.546	0	11	Cspg5
0	2.559003589724954	0.913	0.467	0	11	Sox6
0	3.048969530270918	1	0.781	0	12	Dgkb
0	2.7705806469042087	0.994	0.735	0	12	Cntn5
0	2.3721743533626682	0.985	0.566	0	12	Arpp21
0	2.2835754052671513	0.991	0.643	0	12	Kctd16
0	2.177661926574228	0.968	0.634	0	12	Clstn2
0	2.0375963810864897	0.955	0.641	0	12	Ryr3
0	1.9864127260241071	0.908	0.546	0	12	B230323A14Rik
0	1.955807402082109	0.979	0.682	0	12	Hdac9
0	1.948960132415846	0.945	0.583	0	12	Adarb2
0	1.9433553753018622	0.938	0.627	0	12	Tafa1
1.4469329623741027e-214	1.6831905643286997	0.918	0.496	2.8938659247482054e-211	13	Vgf
9.202691863809182e-214	4.734844216596471	0.959	0.627	1.8405383727618363e-210	13	Avp
6.089911520161599e-187	5.987921602976828	0.882	0.572	1.21798230403232e-183	13	Pmch
1.0330703100568213e-106	2.039646845677404	0.994	0.946	2.0661406201136426e-103	13	mt-Nd4
6.130853916259439e-75	1.3681323459695047	0.999	0.987	1.2261707832518879e-71	13	mt-Atp6
2.0278630984192e-65	1.8342102998961791	0.93	0.766	4.0557261968384e-62	13	Bsg
5.5638469446899775e-64	1.59584890187835	0.995	0.966	1.1127693889379955e-60	13	mt-Cytb
1.1998312224914845e-37	1.5265237395538271	0.961	0.782	2.399662444982969e-34	13	mt-Nd3
2.185207416237831e-13	1.7619281987686501	0.694	0.593	4.370414832475662e-10	13	Scg2
6.233928983388438e-11	4.26634464583603	0.56	0.409	1.2467857966776876e-7	13	Hba-a2
0	2.79502815587764	0.895	0.474	0	14	Meis2
0	1.701226537540994	0.998	0.802	0	14	Nrxn3
2.744458839686463e-259	1.8336791893016606	0.957	0.726	5.488917679372926e-256	14	Nrg1
1.1142604146513691e-229	1.97774859982541	0.806	0.535	2.228520829302738e-226	14	Pou6f2
1.1684707327494697e-220	1.3046372732830656	0.991	0.794	2.3369414654989393e-217	14	Asic2
6.577562288105837e-196	2.148089664537026	0.779	0.515	1.3155124576211674e-192	14	Kcnmb2
6.710410116156326e-185	1.688350574704996	0.836	0.579	1.342082023231265e-181	14	Hs3st4
1.9707556650823556e-163	1.2913245415585957	0.938	0.724	3.941511330164711e-160	14	Kirrel3
2.1935606462472898e-162	1.2433561136707336	0.88	0.634	4.3871212924945795e-159	14	Grik1
3.298616202337845e-149	1.3149717326883712	0.901	0.672	6.59723240467569e-146	14	Egfem1
1.0930295341181544e-176	1.212881658179739	0.981	0.774	2.186059068236309e-173	15	Usp29
1.3115689770754561e-163	1.2557917012339308	0.982	0.803	2.6231379541509123e-160	15	Nrxn3
1.722947354273935e-154	1.3428944261259712	0.956	0.77	3.44589470854787e-151	15	Pcdh7
7.693492020634286e-151	1.2826431324327645	0.899	0.699	1.5386984041268572e-147	15	Efna5
8.421593676285019e-122	1.2749832608813896	0.898	0.679	1.6843187352570036e-118	15	Pdzrn4
6.16000524930774e-101	1.2243620968504625	0.704	0.526	1.232001049861548e-97	15	Esr1
1.20718019732449e-70	1.2709519008362737	0.871	0.704	2.41436039464898e-67	15	Gpc6
2.714863120929279e-56	1.2555448965268772	0.664	0.514	5.429726241858558e-53	15	Prlr
5.805763536460741e-40	1.1447149557487468	0.749	0.629	1.1611527072921482e-36	15	Gm32647
1.116562877140893e-32	1.2622603878877048	0.697	0.625	2.2331257542817862e-29	15	Il1rapl2
0	3.3566029612688757	0.988	0.638	0	16	Ntng1
0	3.16574559651837	0.997	0.853	0	16	Kcnip4
0	2.6989295385192107	0.909	0.487	0	16	Vav3
0	2.564822571037977	0.975	0.661	0	16	Kcnc2
0	2.3271575779383222	0.872	0.469	0	16	Synpo2
0	2.308652291446556	0.997	0.81	0	16	Rbfox1
0	2.234439525225255	0.99	0.717	0	16	Lrrc7
0	2.135126316085542	0.984	0.8	0	16	Robo1
3.276511289980985e-292	2.200980536687973	0.936	0.638	6.553022579961969e-289	16	Cit
9.9065772347168e-255	2.304605144458297	0.913	0.646	1.98131544694336e-251	16	Nell1
0	2.5376512361657677	0.994	0.634	0	17	Plp1
2.6664728910504416e-300	3.06517419961998	0.947	0.574	5.332945782100883e-297	17	Ptgds
5.914224371059153e-174	2.0469347262728346	0.837	0.569	1.1828448742118306e-170	17	Trf
4.229764689170992e-157	2.4024765513389177	0.801	0.591	8.459529378341984e-154	17	St18
1.2011074201574585e-125	2.4299303251014415	0.735	0.516	2.4022148403149168e-122	17	Mal
1.728779545899625e-125	2.344097433685852	0.739	0.524	3.45755909179925e-122	17	Cldn11
3.249910477397281e-118	2.227045048156999	0.729	0.544	6.499820954794562e-115	17	Mog
5.043569092359079e-117	2.1738197017901633	0.79	0.667	1.0087138184718158e-113	17	Pex5l
2.7136382874914145e-77	2.1761954068127283	0.64	0.55	5.4272765749828294e-74	17	Opalin
2.2330207951294463e-72	2.140251875699086	0.686	0.604	4.4660415902588924e-69	17	Zfp536
0	3.0287616183366426	0.99	0.545	0	18	Apod
0	2.954379447702409	0.984	0.566	0	18	Trf
0	2.592474148190144	1	0.634	0	18	Plp1
8.553931749076477e-302	2.2935685631595084	0.979	0.742	1.7107863498152955e-298	18	Slc24a2
1.938043035843458e-300	2.6373594542958743	0.969	0.622	3.876086071686916e-297	18	Prr5l
4.15252203941621e-297	2.3898919611735354	0.972	0.668	8.30504407883242e-294	18	Mbp
7.386577669492479e-292	2.6212913568586087	0.939	0.515	1.4773155338984957e-288	18	Sec14l5
4.9200447656826444e-263	2.339894218048059	0.954	0.641	9.840089531365289e-260	18	St6galnac3
1.5840477548942914e-261	2.389182695827292	0.937	0.544	3.1680955097885826e-258	18	Neat1
5.8972533180191404e-213	2.3243811742432863	0.822	0.483	1.179450663603828e-209	18	A530053G22Rik
0	4.0671108978634045	0.939	0.481	0	19	Col23a1
0	3.889240508011607	0.991	0.674	0	19	Nnat
0	3.3645484810784403	0.965	0.597	0	19	Slit2
1.543776304380246e-278	2.3957851206446454	0.992	0.743	3.087552608760492e-275	19	Apoe
7.450771443128798e-240	2.49888740696813	0.847	0.461	1.4901542886257597e-236	19	Pdzrn3
1.0393289777620823e-236	2.415571895946333	0.945	0.699	2.0786579555241644e-233	19	Efna5
2.7136784932900624e-231	2.543295205615558	0.928	0.608	5.427356986580125e-228	19	Rgs20
5.6976334886480894e-213	2.477492121548672	0.83	0.516	1.1395266977296179e-209	19	S100a6
5.402432832496111e-199	2.3915076820515475	0.838	0.527	1.0804865664992222e-195	19	Slc16a2
1.7230781821314176e-130	3.555947822497691	0.848	0.587	3.4461563642628352e-127	19	Col25a1
2.3581981071081008e-291	4.559060598663888	0.91	0.554	4.716396214216201e-288	20	C1qa
7.077130398222738e-289	4.182447743849853	0.897	0.489	1.4154260796445475e-285	20	Ctss
1.6218519720766312e-234	4.0684995207931545	0.853	0.524	3.2437039441532626e-231	20	C1qb
2.0379890864461498e-221	4.055990290486391	0.847	0.568	4.0759781728922995e-218	20	C1qc
1.9267758180838015e-217	3.670852001283978	0.846	0.454	3.8535516361676026e-214	20	Hexb
4.347035579451174e-211	3.395900103808687	0.836	0.544	8.694071158902348e-208	20	B2m
4.869869063071401e-203	3.3231181506282246	0.861	0.588	9.739738126142802e-200	20	Lrmda
8.52824127675564e-163	3.357650739892185	0.77	0.452	1.705648255351128e-159	20	Tgfbr1
5.710465740616117e-123	3.160217007817545	0.698	0.38	1.1420931481232234e-119	20	Inpp5d
1.0031615073616286e-51	3.61319677992314	0.569	0.504	2.0063230147232573e-48	20	Cd74
0	4.245013022696664	0.993	0.554	0	21	C1qa
0	4.2305749313145755	0.996	0.452	0	21	Hexb
0	3.9670072589069907	0.978	0.566	0	21	C1qc
0	3.837277232443599	0.98	0.523	0	21	C1qb
0	3.8047888080855885	0.989	0.449	0	21	Tgfbr1
0	3.787102576074804	0.982	0.488	0	21	Ctss
0	3.6607175781077967	0.971	0.482	0	21	Ly86
0	3.6368450089222035	0.985	0.531	0	21	Mertk
1.8602025881138144e-291	3.6316735214794167	0.956	0.398	3.720405176227629e-288	21	Cx3cr1
8.01497801587006e-288	3.537338604632822	0.945	0.377	1.602995603174012e-284	21	Inpp5d
1.2416725669942822e-250	2.606028556096645	0.998	0.636	2.4833451339885643e-247	22	Plp1
2.2176399263828293e-215	2.257375005698375	0.97	0.744	4.4352798527656586e-212	22	Slc24a2
6.590241312071817e-201	2.2324483708775245	0.943	0.548	1.3180482624143634e-197	22	Apod
1.5626968046964147e-200	2.368660439463023	0.937	0.624	3.125393609392829e-197	22	Prr5l
1.5899065105564465e-197	2.3493663688308164	0.935	0.569	3.179813021112893e-194	22	Trf
2.0236212797438734e-189	2.2620098300505354	0.93	0.576	4.0472425594877465e-186	22	Ptgds
6.486573701012722e-188	2.438321968543838	0.91	0.547	1.2973147402025445e-184	22	Neat1
2.3371854325403707e-184	2.376079711372178	0.91	0.591	4.6743708650807413e-181	22	St18
3.275017603351241e-160	2.2131251019925657	0.907	0.666	6.550035206702482e-157	22	Pex5l
6.663133142455635e-158	2.248197791552345	0.89	0.597	1.332626628491127e-154	22	Enpp2
6.336236480199013e-254	2.605152376802027	1	0.786	1.2672472960398027e-250	23	Celf2
8.627568888650189e-219	2.4350933897372498	0.993	0.72	1.7255137777300377e-215	23	Phactr1
2.3956832028552176e-161	1.798819273698585	0.995	0.757	4.791366405710435e-158	23	Dab1
7.6330753246563e-160	1.7551365090290598	0.961	0.656	1.5266150649312599e-156	23	Dlgap2
3.1893876283871664e-151	2.190155230771577	0.909	0.555	6.378775256774332e-148	23	Slit3
6.75151011286209e-151	2.1437909924008993	0.92	0.541	1.350302022572418e-147	23	Arhgap6
1.5027452698878132e-149	1.8297551847262128	0.911	0.515	3.005490539775626e-146	23	Cnksr2
4.7231327049220255e-135	1.7275152166033636	0.943	0.656	9.446265409844051e-132	23	Kcnq5
6.179909404989902e-121	1.809782265739047	0.868	0.556	1.2359818809979803e-117	23	Caln1
5.420509552850905e-109	1.7192744390998773	0.872	0.569	1.0841019105701812e-105	23	5730522E02Rik
1.2763052025892187e-110	1.86229783499309	0.958	0.757	2.5526104051784375e-107	24	Prkg1
2.2057673455110207e-110	1.3918320419271444	0.985	0.777	4.4115346910220414e-107	24	Usp29
2.227591948590085e-70	1.2519120266270805	0.934	0.749	4.45518389718017e-67	24	Gabrg3
1.456574976691228e-51	1.2489479876735887	0.838	0.664	2.9131499533824564e-48	24	Slc2a13
2.166459042104707e-49	1.2576941110519573	0.735	0.535	4.332918084209414e-46	24	Fstl4
2.2011432566108173e-45	1.5040256230893716	0.821	0.688	4.402286513221635e-42	24	Pde10a
1.3571447575438722e-44	1.3487892629215568	0.779	0.64	2.7142895150877443e-41	24	Fgf13
2.2058571055953314e-35	1.2428082027471206	0.821	0.665	4.4117142111906627e-32	24	Sox2ot
1.2918608350141803e-21	1.1761736261927522	0.64	0.563	2.5837216700283607e-18	24	B230216N24Rik
8.426093121720966e-15	1.1514253805869883	0.561	0.498	1.6852186243441933e-11	24	C2cd2
1.5486668966267537e-83	1.3887119350304804	0.963	0.743	3.0973337932535073e-80	25	Pcsk2
3.008068056004948e-82	1.417426222248695	0.769	0.533	6.016136112009895e-79	25	Sim1
6.486364676116077e-79	1.4842732615500795	0.845	0.608	1.2972729352232153e-75	25	Arhgap24
2.06030429460815e-70	1.2655899540173652	0.877	0.666	4.1206085892163e-67	25	Kcnc2
2.1777425445186475e-60	1.462573470589221	0.835	0.614	4.3554850890372947e-57	25	Ghr
2.6282684925700137e-58	3.004238281066794	0.669	0.446	5.256536985140028e-55	25	Trh
1.2845020659448355e-51	1.3242640949888125	0.848	0.68	2.569004131889671e-48	25	Rtl4
1.5660007930161482e-45	1.2400286555844873	0.743	0.563	3.1320015860322964e-42	25	Pld5
2.0293149430827e-37	1.2655887961508179	0.745	0.606	4.0586298861653995e-34	25	Kcnip1
5.9071882332057686e-9	2.0425934082243846	0.677	0.579	1.1814376466411538e-5	25	Pmch
1.6058431503218783e-143	3.4599691106145283	0.95	0.729	3.2116863006437565e-140	26	Nrg1
1.0515368170591387e-122	2.237169370929748	0.963	0.723	2.1030736341182773e-119	26	Galntl6
9.882290842141172e-119	2.1760419575289167	0.907	0.591	1.9764581684282344e-115	26	Hcn1
7.809189851962635e-108	2.1932302068986127	0.902	0.65	1.5618379703925272e-104	26	Rorb
2.110251968791247e-96	2.1553821060689957	0.892	0.607	4.220503937582494e-93	26	Cdh13
8.69224390550471e-93	3.0534072268299957	0.907	0.663	1.738448781100942e-89	26	Slc2a13
9.326658721567653e-81	2.042385753134057	0.836	0.568	1.8653317443135305e-77	26	Cadps2
1.884034042549739e-72	2.60565369168366	0.894	0.687	3.768068085099478e-69	26	Pde10a
1.0294935528246205e-71	2.0362244644079137	0.783	0.496	2.058987105649241e-68	26	Dlk1
8.652023691417354e-49	2.465820735628676	0.624	0.343	1.7304047382834708e-45	26	Vip
1.0425039907439554e-177	2.2624921964506313	0.991	0.741	2.085007981487911e-174	27	Rmst
1.1378041799551555e-153	2.0483944001916226	0.989	0.717	2.275608359910311e-150	27	Cacna2d1
2.8671538029740903e-123	1.957681951115209	0.915	0.628	5.73430760594818e-120	27	Tmem163
1.0040255107009685e-111	2.268765545752248	0.92	0.633	2.008051021401937e-108	27	Tafa1
4.3716564334403135e-110	1.9873700753714718	0.906	0.667	8.743312866880626e-107	27	Chrm3
4.3833511595920917e-110	1.6705472139497486	0.997	0.816	8.766702319184183e-107	27	Tenm2
1.4955546760957933e-89	1.9409629385024483	0.807	0.527	2.9911093521915866e-86	27	Synpr
1.8903454579472752e-86	1.675981861172632	0.807	0.52	3.78069091589455e-83	27	Gm20754
5.212754494540885e-86	1.7277251886304217	0.901	0.668	1.0425508989081769e-82	27	Nxph1
9.742567800736137e-85	1.8279246450352298	0.784	0.481	1.9485135601472273e-81	27	Pcsk5
1.44509392796896e-200	3.534368869277935	1	0.549	2.89018785593792e-197	28	Apod
1.2084411794954052e-189	3.0635674853275874	0.994	0.625	2.4168823589908102e-186	28	Prr5l
1.938039190769053e-184	2.596865989171063	1	0.745	3.876078381538106e-181	28	Slc24a2
1.2374690990356883e-179	2.853301214383265	0.991	0.57	2.4749381980713766e-176	28	Trf
6.592836521301503e-175	2.7824793002198382	0.918	0.43	1.3185673042603005e-171	28	Enpp6
3.7831021925914572e-174	3.624274393267367	0.927	0.486	7.566204385182915e-171	28	A530053G22Rik
2.5144239820605906e-170	2.7546742319377864	0.962	0.519	5.028847964121181e-167	28	Sec14l5
2.3476115853907888e-167	2.56969991848966	1	0.638	4.695223170781578e-164	28	Plp1
7.538219061385676e-164	2.50996718947851	0.991	0.592	1.5076438122771352e-160	28	Rnf220
3.3888396273365186e-155	2.711638527192913	0.886	0.345	6.777679254673037e-152	28	Klk6
5.45150981573355e-79	1.9371490796510118	0.973	0.746	1.09030196314671e-75	29	Apoe
2.1410290621511738e-63	1.871517445873255	0.882	0.615	4.282058124302348e-60	29	Sparcl1
9.327876828812164e-60	1.8417693636467516	0.875	0.635	1.8655753657624328e-56	29	Slc1a3
7.474855174508178e-58	1.8489366870080688	0.848	0.599	1.4949710349016356e-54	29	Atp1a2
3.65324992670513e-50	1.7734836070934739	0.825	0.616	7.306499853410259e-47	29	Slc1a2
1.2117281832153839e-44	1.866416796943642	0.749	0.492	2.4234563664307675e-41	29	Slc6a11
8.021038120644411e-38	1.7647379781203207	0.734	0.536	1.6042076241288822e-34	29	Plpp3
3.0542081390157547e-37	1.7641245947784505	0.776	0.604	6.10841627803151e-34	29	Clu
9.60780019401231e-32	1.9044851243584588	0.715	0.596	1.9215600388024621e-28	29	Pla2g7
1.5358837866185891e-25	1.8722365902237712	0.624	0.492	3.0717675732371784e-22	29	Agt
5.0518297601769465e-81	1.875164687768022	0.964	0.736	1.0103659520353892e-77	30	Sgcz
2.324623714755865e-80	1.4558898100997029	1	0.805	4.64924742951173e-77	30	Nrxn3
2.6802381621238073e-79	1.5380443316084882	0.794	0.448	5.360476324247615e-76	30	Lepr
9.306756662011653e-78	1.4315898010786108	0.988	0.764	1.8613513324023308e-74	30	Sntg1
8.34203782550216e-74	1.7750924661643754	0.952	0.696	1.6684075651004318e-70	30	Cntnap5a
1.003767465738279e-59	1.6884811430527373	0.879	0.615	2.0075349314765579e-56	30	Ghr
2.0409791256078622e-50	1.3731573312182102	0.851	0.58	4.0819582512157246e-47	30	Scn9a
9.8866909729508e-47	1.433545128040872	0.879	0.658	1.97733819459016e-43	30	Rbms3
3.714665132358007e-39	1.3854746869456702	0.766	0.536	7.429330264716015e-36	30	Fstl4
5.185074039771249e-22	2.302687727428953	0.673	0.523	1.0370148079542498e-18	30	Ebf1
8.038664105843793e-127	2.5950031248651455	0.996	0.706	1.6077328211687585e-123	31	Schip1
1.5450275728826776e-118	2.281244831300925	0.996	0.668	3.0900551457653552e-115	31	Nxph1
2.1888805398821048e-116	1.9015782816180127	1	0.773	4.3777610797642093e-113	31	Pcdh7
1.1959235414190555e-108	2.211450044174005	0.975	0.62	2.391847082838111e-105	31	Htr2c
1.3334282948163962e-107	3.0143737635902923	0.924	0.48	2.6668565896327925e-104	31	Tac1
4.183887894389987e-106	2.293167187871413	0.983	0.67	8.367775788779974e-103	31	Sgcd
1.1828254596087027e-100	2.139490669193155	0.996	0.723	2.3656509192174054e-97	31	Galntl6
5.378317858901907e-87	2.352172263873822	0.929	0.63	1.0756635717803815e-83	31	Gm32647
8.274269912637395e-85	1.8881397876551724	1	0.753	1.6548539825274788e-81	31	Mgat4c
1.1299455840283748e-63	1.748204716768257	0.912	0.644	2.2598911680567497e-60	31	Ntng1
3.3505975580264477e-112	4.620118569782818	0.989	0.482	6.701195116052896e-109	32	Spag16
3.9352656593426997e-112	4.621143747238655	0.983	0.423	7.870531318685399e-109	32	Cfap299
2.878458357063076e-111	4.3408507916985934	0.983	0.456	5.756916714126152e-108	32	Dnah12
2.9923134760180993e-109	3.723415611843099	0.972	0.278	5.984626952036198e-106	32	C230072F16Rik
1.0532163553210829e-101	3.7758776900263884	0.955	0.45	2.1064327106421658e-98	32	Adamts20
3.371998063030584e-91	3.397006355719392	0.92	0.376	6.743996126061168e-88	32	Wdr49
9.790479219702643e-86	3.2951425490792716	0.892	0.335	1.9580958439405286e-82	32	Unc5cl
2.1371844475445084e-84	3.286423903120515	0.903	0.463	4.274368895089017e-81	32	Tmem212
1.1136533920794595e-74	3.4710007433652494	0.858	0.314	2.2273067841589188e-71	32	Spag17
1.6456141379910484e-71	3.276162239367668	0.869	0.43	3.2912282759820967e-68	32	Gm13481
2.5618222731860348e-79	2.7223332939926426	0.971	0.604	5.1236445463720695e-76	33	Sdk1
8.258340206645585e-65	2.069053344052893	0.988	0.798	1.651668041329117e-61	33	Asic2
6.361936141142016e-62	1.9120258680034228	0.884	0.552	1.2723872282284032e-58	33	Sulf1
8.08579065462005e-57	2.360840333353059	0.831	0.564	1.61715813092401e-53	33	Slc16a10
9.978390078283342e-53	2.822862452864058	0.86	0.587	1.9956780156566682e-49	33	Unc13c
1.6075951589591407e-49	1.9360976895915183	0.977	0.787	3.2151903179182815e-46	33	Dgkb
5.380893411902152e-47	1.8624352823543617	0.953	0.808	1.0761786823804304e-43	33	Opcml
1.0134762860303554e-26	1.7583583565384686	0.692	0.5	2.0269525720607106e-23	33	Rarb
1.0564640547635949e-22	2.483013416908944	0.686	0.504	2.1129281095271898e-19	33	Hdc
2.965554856512265e-22	1.7476008639706242	0.814	0.726	5.93110971302453e-19	33	Cntn4
1.8884922138897852e-90	3.1582086323664895	0.988	0.634	3.7769844277795703e-87	34	Tafa1
1.4872301271819933e-87	2.3717958936540517	1	0.813	2.9744602543639867e-84	34	Cntnap2
7.357884933213571e-76	1.9157107103695887	1	0.841	1.4715769866427142e-72	34	Pde4d
2.1729134860327087e-70	1.8550512098811973	0.994	0.75	4.345826972065417e-67	34	Gabrg3
3.7772325973876854e-69	2.5933648471549136	0.929	0.625	7.554465194775371e-66	34	Il1rapl2
1.1692353793218638e-65	2.1082323048815397	0.953	0.641	2.3384707586437275e-62	34	Cntnap5b
2.6658897811352234e-63	1.9809095258289526	0.935	0.631	5.331779562270447e-60	34	Pcdh11x
2.824549185337615e-62	1.9840719199685148	0.953	0.658	5.6490983706752305e-59	34	Rbms3
4.511744615053242e-55	1.9118569659647155	0.87	0.508	9.023489230106484e-52	34	Dach1
1.4871595934688185e-54	1.898914435323408	0.964	0.742	2.974319186937637e-51	34	Cntn5
1.8127580899903494e-105	4.965005619905605	0.994	0.465	3.625516179980699e-102	35	Npy
2.924779859156513e-86	2.6764497659078383	0.975	0.615	5.849559718313026e-83	35	Ghr
1.2345078225143703e-72	1.9086193653260421	0.994	0.759	2.469015645028741e-69	35	Dab1
2.014223353190853e-70	1.9874354556493916	0.988	0.708	4.028446706381706e-67	35	Unc5d
1.1613598806493743e-60	1.6817463995515238	0.981	0.774	2.3227197612987486e-57	35	Pcdh7
1.6315219030831821e-57	1.6536302775351714	0.944	0.635	3.263043806166364e-54	35	Sorcs3
2.8044238660770604e-57	1.732664860294439	0.957	0.703	5.60884773215412e-54	35	Efna5
4.399416073825818e-57	1.6760972552669102	0.932	0.579	8.798832147651636e-54	35	Ptprk
1.076656742329579e-54	1.5980903634258845	0.957	0.652	2.1533134846591578e-51	35	Kctd16
4.5890509305105934e-51	1.86713544481853	0.907	0.579	9.178101861021187e-48	35	Cntnap5c
7.853433750621217e-50	1.8435808814015453	0.937	0.658	1.5706867501242433e-46	36	Rbms3
1.5956644816653297e-44	1.9049571015929612	0.972	0.856	3.1913289633306594e-41	36	Kcnip4
3.4086590074777348e-37	1.8217900327193055	0.909	0.677	6.81731801495547e-34	36	Egfem1
1.2553607318006197e-35	1.752910026052693	0.797	0.539	2.510721463601239e-32	36	Sfta3-ps
8.737150412481459e-33	1.5555329518001848	0.902	0.726	1.7474300824962918e-29	36	Cntn4
1.8075960070383694e-31	1.6022619530421105	0.853	0.626	3.615192014076739e-28	36	Il1rapl2
2.393192413290712e-29	2.289980082386947	0.811	0.593	4.786384826581424e-26	36	Adarb2
2.3511306795225255e-23	1.5661761190495385	0.797	0.548	4.702261359045051e-20	36	Gm15398
3.106176902939979e-22	1.7069707228213171	0.923	0.75	6.212353805879959e-19	36	Pcdh15
2.071920378786027e-19	2.260277521916885	0.622	0.416	4.143840757572054e-16	36	Tac2
1.259986636078779e-81	2.379645263573123	1	0.796	2.5199732721575577e-78	37	Dpp6
2.4318929519817375e-78	5.728231640030277	0.985	0.635	4.863785903963475e-75	37	Avp
4.692553654515739e-74	2.666283319928212	1	0.856	9.385107309031478e-71	37	Kcnip4
1.192936171906399e-68	2.8110697966589733	1	0.724	2.385872343812798e-65	37	Galntl6
4.249986493307669e-65	2.1487067326279004	0.948	0.495	8.499972986615337e-62	37	Slc35f3
9.262446965406447e-65	2.4351610603638703	0.948	0.484	1.8524893930812896e-61	37	Cdh9
4.209510226985206e-63	2.222491679945045	0.925	0.534	8.419020453970412e-60	37	Sim1
8.257083863541565e-63	2.4474986647323003	0.97	0.644	1.651416772708313e-59	37	Zfp804b
2.8438007022149307e-61	2.5784867907297246	0.948	0.621	5.687601404429862e-58	37	Zfp804a
8.795159950045288e-61	2.2514103449486598	0.918	0.515	1.7590319900090575e-57	37	Kcnh1
9.815785184085363e-79	3.2492705913417645	1	0.671	1.9631570368170725e-75	38	Sgcd
8.453002988379178e-76	3.2587605600999376	0.992	0.575	1.6906005976758355e-72	38	Pde1a
1.59825490458704e-74	3.0306056678804603	1	0.536	3.19650980917408e-71	38	Htr4
1.1867548217770797e-71	2.2792532472884792	0.976	0.484	2.3735096435541594e-68	38	Myo5b
6.089879862161546e-67	2.341107914411165	0.992	0.723	1.217975972432309e-63	38	Phactr1
3.0906886911898525e-62	2.228938890914612	0.96	0.561	6.181377382379705e-59	38	Pkib
1.396593883859409e-59	2.6364375901648405	0.976	0.487	2.7931877677188183e-56	38	Nrp2
1.7485073113780218e-53	2.419392761810767	0.944	0.624	3.4970146227560437e-50	38	Pde8b
4.498961999581681e-52	2.384066344356591	0.968	0.557	8.997923999163363e-49	38	Thsd7a
9.17747686243475e-52	2.2326559217485915	0.928	0.596	1.8354953724869498e-48	38	Mctp1
4.0864429413178986e-79	4.729065150061198	0.975	0.456	8.172885882635798e-76	39	Adgrl4
3.691670115530446e-77	5.552806345918038	0.967	0.369	7.383340231060893e-74	39	Flt1
1.2774738085805046e-70	4.531415000128193	0.95	0.409	2.5549476171610093e-67	39	Ly6a
5.766608872510587e-69	4.8190323012250245	0.917	0.28	1.1533217745021173e-65	39	Slco1a4
1.1416758047545555e-68	4.757468754167559	0.934	0.386	2.283351609509111e-65	39	Ly6c1
4.420707204070407e-68	4.083692607949399	0.926	0.33	8.841414408140813e-65	39	Cldn5
4.9578465962916585e-68	3.9695460340278252	0.926	0.366	9.915693192583318e-65	39	Abcb1a
1.9087923492689778e-67	4.6337607399154885	0.926	0.351	3.817584698537955e-64	39	Mecom
8.548970145652117e-57	4.048598930350595	0.917	0.582	1.7097940291304235e-53	39	Igf1r
7.604689073125307e-52	3.8496800581926878	0.868	0.444	1.5209378146250616e-48	39	Itm2a
1.842111415176973e-37	1.7294372375449634	0.903	0.481	3.6842228303539457e-34	40	Sox6
6.195098736019977e-33	1.5986115017492644	0.991	0.691	1.2390197472039955e-29	40	Gpc5
4.813079146212614e-30	1.5888875346091005	0.885	0.546	9.626158292425229e-27	40	Tcf7l2
1.9903297385505672e-20	1.435843770912488	0.858	0.551	3.9806594771011345e-17	40	Slc4a4
3.47159645761321e-10	2.7382007397010404	0.593	0.357	6.94319291522642e-7	40	9630013A20Rik
2.4492064543493535e-9	1.3630758837514059	0.655	0.525	4.898412908698707e-6	40	Gjc3
8.286983597141481e-8	1.3701405866395764	0.673	0.538	1.6573967194282962e-4	40	Prex2
1.8040268838085424e-7	2.005132456618934	0.619	0.514	3.608053767617085e-4	40	Bcas1
1.8333787856848752e-7	1.6049020189394019	0.593	0.453	3.6667575713697503e-4	40	Tns3
8.814460375964019e-5	1.5250008687067031	0.717	0.621	0.17628920751928037	40	9530059O14Rik
5.143730275611853e-67	4.420161035970692	0.99	0.415	1.0287460551223706e-63	41	Tac2
1.7228401787631197e-63	3.724591966464283	0.99	0.586	3.445680357526239e-60	41	Hs3st5
8.815586621777321e-62	3.1221983107285967	0.971	0.529	1.7631173243554643e-58	41	Esr1
6.0555584564742677e-61	2.9670920712705184	0.951	0.46	1.2111116912948536e-57	41	Rxfp1
7.935684278457532e-57	2.5772850324295593	0.971	0.517	1.5871368556915064e-53	41	Prlr
1.6028294103528918e-52	2.5777578044778213	1	0.725	3.2056588207057837e-49	41	Galntl6
2.050348085021617e-49	2.290765186010784	1	0.658	4.100696170043234e-46	41	Rbms3
6.8842279078131594e-46	2.193058950937324	0.951	0.604	1.3768455815626318e-42	41	A330008L17Rik
1.3803413498522151e-42	2.061564285425792	0.971	0.646	2.7606826997044302e-39	41	Cdh8
2.9553845694616444e-38	2.1802652401971514	0.961	0.632	5.910769138923289e-35	41	Pcdh11x
2.566305554205464e-55	4.443010757229776	0.968	0.465	5.1326111084109284e-52	42	Slc7a11
3.715062007490124e-55	3.9326579611036925	0.947	0.456	7.430124014980247e-52	42	Cped1
1.6942265386699995e-53	3.6323725598942795	0.957	0.523	3.388453077339999e-50	42	Bicc1
8.244887608564097e-47	4.487564268198533	0.894	0.345	1.6489775217128193e-43	42	Ranbp3l
2.0309801769664406e-46	4.070269709601713	0.904	0.475	4.061960353932881e-43	42	Slc6a20a
2.8992020111581437e-46	3.914659536981512	0.904	0.442	5.798404022316288e-43	42	Bmp6
1.600848021745673e-45	4.763294362719936	0.979	0.581	3.2016960434913464e-42	42	Ptgds
7.109075196667562e-39	3.556068216788667	0.862	0.5	1.4218150393335124e-35	42	Igfbp2
1.0293513100337407e-22	3.636902165772129	0.872	0.749	2.0587026200674814e-19	42	Trpm3
3.824640907640173e-7	3.515281157895462	0.574	0.397	7.649281815280347e-4	42	Cemip
6.2585038398524606e-58	5.697562390071405	1	0.375	1.2517007679704921e-54	43	Vtn
8.162747493289994e-56	5.055415002044773	1	0.637	1.6325494986579989e-52	43	Dlc1
1.8477041731359483e-53	4.316791819883925	0.976	0.404	3.6954083462718966e-50	43	Atp13a5
4.690520559514709e-52	3.561463271967921	1	0.6	9.381041119029419e-49	43	Atp1a2
1.9777246998049282e-46	4.171578697536463	0.917	0.377	3.9554493996098565e-43	43	Igfbp7
7.374649140237054e-46	3.4457916976964285	0.952	0.523	1.4749298280474106e-42	43	Ebf1
3.264514757608078e-42	3.4101584452272564	0.917	0.562	6.529029515216157e-39	43	Adap2os
2.6262917089690854e-40	3.258499790802944	0.881	0.412	5.2525834179381706e-37	43	Slc16a12
8.279433209993429e-36	3.299822278794263	0.881	0.442	1.6558866419986858e-32	43	Cald1
1.1412989423009206e-26	3.5282577363247802	0.81	0.503	2.2825978846018413e-23	43	Slc38a11
4.505777531653622e-34	4.041881482806448	0.98	0.409	9.011555063307243e-31	44	Adamtsl3
7.131310872195515e-34	4.5990400305315315	1	0.633	1.426262174439103e-30	44	Slc4a10
1.12371003224022e-33	3.6209922090506215	1	0.573	2.24742006448044e-30	44	Foxp2
1.782311937527101e-32	4.855541816253831	0.98	0.528	3.5646238750542017e-29	44	Bnc2
1.3364305821607852e-31	3.8611672043540395	0.96	0.457	2.6728611643215703e-28	44	Cped1
2.4835012540351753e-31	3.5869546008821533	0.98	0.489	4.967002508070351e-28	44	Nxn
2.8640138566573286e-31	5.8432809013470965	0.96	0.405	5.728027713314657e-28	44	Mgp
1.0604694510379216e-30	4.727565122774139	0.96	0.451	2.1209389020758432e-27	44	Fbxl7
1.5823474047335168e-30	4.357524929912852	0.92	0.258	3.1646948094670337e-27	44	Slc47a1
3.6269147346093755e-30	3.537322996900504	0.96	0.459	7.253829469218751e-27	44	Afap1l1
4.4193679388669096e-33	3.366116195922644	1	0.391	8.838735877733819e-30	45	1700042O10Rik
7.574614274300433e-32	3.2062861337507753	1	0.708	1.5149228548600866e-28	45	Schip1
7.335979326724596e-31	2.9624599299360144	1	0.801	1.4671958653449193e-27	45	Erc2
8.183719317268098e-29	2.7093172702924075	0.979	0.524	1.6367438634536196e-25	45	Klhl1
9.149426847410329e-29	2.5297541019704353	0.958	0.413	1.8298853694820658e-25	45	Slc18a2
1.4145282124347073e-27	2.237158528039087	0.958	0.514	2.8290564248694145e-24	45	Nwd2
6.492072452753368e-27	2.2825379830738357	1	0.608	1.2984144905506737e-23	45	Prr16
1.01693154594884e-26	2.3045185535992294	1	0.57	2.0338630918976802e-23	45	Cadps2
1.3046708408201134e-26	2.4191223832225224	0.979	0.61	2.6093416816402266e-23	45	Kcnd3
3.88172464219534e-25	2.4927651494759377	0.958	0.573	7.763449284390681e-22	45	Kcnj6
