## Supplementary Table 2 for "Single cell analysis of the aging female hypothalamus"

	Neuron	Oligodendrocyte	OPC	Astrocyte	Macrophage	Microglia	Tanycyte	VLMC	Endothelial Cell	Pericyte	Ependymocyte
Tcf7l2(+)	0.556239534496517	0.125953881642155	0.0383109095373446	0.116093185344756	0.00623482265545716	0.010759884618192	0.0220639655607493	0.00899975152865296	0.00509293177642234	0.0021113196973207	0.0105784511546865
Trps1(+)	0.584583895548079	0.119911181684536	0.0443240937773118	0.152554446572904	0.0112494395269992	0.0281481890943345	0.0299929449723776	0.008609031688118	0.0087202842532359	0.00425815363862525	0.0111940968402977
Hlf(+)	0.597922047418043	0.114645929548987	0.0446589632672499	0.136349094417731	0.00999408934328538	0.0236983806166298	0.0284178472789036	0.00981414608479791	0.00800625960903978	0.0041877150525359	0.0103612972793398
Foxn3(+)	0.540615391347094	0.190961547695376	0.0435570523827733	0.125836776839178	0.0131692939858197	0.0391165714368267	0.0261183124453775	0.00855671020425197	0.00837887262148374	0.00424465098987725	0.00920306372899193
Klf7(+)	0.576186431651684	0.152169347019661	0.0350569801195795	0.11272275934954	0.0106392381188558	0.0265315784688115	0.0209188382484211	0.00648692773107296	0.0108433513927294	0.0040606645988116	0.0100742771646403
Rbpjl(+)	0.305867222109725	0.038306393560992	0.21478504927778	0.157453797641558	0.0118462678776756	0.0428089276238021	0.0442108610491561	0.00635780325071567	0.00605100676171488	0.00132103232210878	0.0197202223944861
Tef(+)	0.524010518206673	0.090507281096797	0.0466262698274659	0.167295939663838	0.0108069768665287	0.0288715040606288	0.037453679656591	0.0168712074859295	0.00924985601590422	0.00809224500506045	0.0151263588526279
Bach2(+)	0.549382066597257	0.13655410081872	0.0538053340453449	0.154918149607478	0.0136772934193217	0.0365113071088258	0.0360333387548983	0.00882330107364959	0.0090779747340991	0.00461352368232382	0.0121239315720303
Maf(+)	0.506440026060011	0.135914048369883	0.0537855289231182	0.171169903324487	0.0220338290406198	0.0703499154451133	0.0427113074538999	0.0174135052018652	0.0100164406399401	0.00627198500298398	0.0125934278507086
Lhx6(+)	0.518738542005847	0.0998983544028258	0.0784540909240974	0.140505133556001	0.00816151287849021	0.00996324299521001	0.026754462971136	0.00346246719980259	0.00226462612236089	0.00201731512281	0.0135236596496602
Dlx1(+)	0.521869532707028	0.134177777519137	0.0683855057234783	0.0905951610726328	0.00863905712236934	0.0115970490786842	0.0177478763676401	0.00213508642456317	0.00255929564482615	0.00199190761245627	0.011257036914713
Arx(+)	0.570875859846186	0.0480187969816508	0.0557403487396917	0.0791155944253049	0.00690132464122051	0.00980514025996326	0.0176868831619966	0.00253460380808346	0.00260839318739736	0.00199925114478139	0.00954226833900829
Foxa2(+)	0.4436889227975	0.108966709095312	0.0176361064951071	0.0389905906100351	0.0070980000266222	0.00901723677159783	0.0184890565320485	0.00449935636101195	0.00548395919957545	0.00243189351980966	0.00456935314200269
Bclaf1(+)	0.578758001727303	0.146924395295935	0.0450466685228984	0.131696234042077	0.0160432411688108	0.0401964955657014	0.0331345601762919	0.00987552658928792	0.0101176633225764	0.00542076733297103	0.0120690733325687
Lhx1(+)	0.571840432860765	0.0491457528587536	0.0150514620702942	0.0589352393639946	0.0134293571957452	0.0453498115297463	0.0129560916333179	0.00627748547702822	0.0045329331846794	0.0017592351739335	0.00584379018334336
Clock(+)	0.599569433565884	0.143920646500261	0.0390294858044923	0.110538940055625	0.0109497949644425	0.0271508085664853	0.0278739293900787	0.00821104152612562	0.00608349205158587	0.00365793469311693	0.00883761269716776
Atf2(+)	0.626197282586325	0.125743188665518	0.0407919232586332	0.109246005282848	0.011937851702309	0.0296452039171392	0.0261803016232613	0.00794029831592813	0.00740679864106564	0.00398834581381191	0.00865602248443953
Foxp2(+)	0.630458110999878	0.14489737015846	0.0340535637428244	0.0581861709870859	0.00565620874876371	0.0113886782648931	0.0140955609707885	0.00837183219521653	0.00256025492842094	0.00213667792779049	0.00573054994906996
Creb3l1(+)	0.638703586310212	0.0559447490374624	0.0261529475294751	0.0741904478694314	0.00732474891160584	0.0123538103594422	0.0156609548440042	0.0046985982747636	0.00371420615437235	0.00299514600437334	0.00756977041874596
Taf1(+)	0.625407114930684	0.116837498153757	0.0395088505672077	0.0933294387268716	0.0124036512579744	0.0294915075651833	0.0242223977974128	0.00691543276669504	0.00846453978164752	0.00505864686298729	0.00852121536229455
Egr4(+)	0.162554473430665	0.0476751441921167	0.0117868281352543	0.028255573241815	0.00991704352249589	0.0117287069897958	0.0322913757735102	0.00107834819433383	0.0045023935285845	0.00346915196980824	0.0030322926895755
Fosl2(+)	0.581493649079584	0.146582935606271	0.0438390639926288	0.127037726694441	0.015583028046416	0.036573478169346	0.0315113266752884	0.00995022111951871	0.011883429452812	0.00626471738860945	0.0100587947109894
Junb(+)	0.580688610788797	0.134060804197729	0.0390739180398755	0.122291859316983	0.0177071527353863	0.0394446789165848	0.0305492034433625	0.00884780627601101	0.011292976329343	0.00544637822500604	0.00859596613972913
Fos(+)	0.604228175494067	0.127340301729887	0.0364999618524793	0.118458595142446	0.0154014810464984	0.0345759100311872	0.0304793064615172	0.00807106794099488	0.00794693307720795	0.0046378883029442	0.00842425669754698
Fosb(+)	0.612553029801499	0.12814915860536	0.0362185899680253	0.109628489148849	0.0144860397094961	0.0332728453168859	0.0276493212687208	0.00812981635210719	0.00869627811593077	0.00459542668850876	0.00807672300745954
Npdc1(+)	0.517812687438405	0.13318924735358	0.0363487742684598	0.108520548691243	0.0179557128436839	0.0353774138191801	0.0287708631886259	0.00708534408759331	0.00800212358516228	0.00453482563814944	0.00558817927174249
Nfe2l1(+)	0.540092380536846	0.163206768862241	0.0428370742379567	0.129796273581333	0.0189805743377524	0.0392046802884872	0.0303456563737651	0.0087441149320957	0.0140737744336921	0.00568384722475712	0.00827487828118212
Klf6(+)	0.544843232322476	0.161862366803345	0.0461426100697153	0.137190146742413	0.0197178046514659	0.043357115016372	0.0325374041624438	0.0107474580262481	0.0177571380959858	0.00667174734793263	0.0097878665547585
Dbp(+)	0.401384365765901	0.196898175123067	0.0485434266895762	0.180490550228235	0.02346530060603	0.0477307671062455	0.0465761602232952	0.0179104246371449	0.0180494972805896	0.00903747193045834	0.0127146734844255
Jun(+)	0.462451186734458	0.185505758415105	0.0536623830690161	0.162202286053361	0.0247385733964146	0.0534725843583164	0.0390164574357886	0.0141745014296141	0.0289814068620996	0.00957449855032333	0.0118618723690077
Xbp1(+)	0.49109231166845	0.175089166354917	0.047650318756745	0.148421341281182	0.0238660487973403	0.0496510779503907	0.0361811566678657	0.0133311511883626	0.0168168672281039	0.00812224955754814	0.00890860104161706
Atf4(+)	0.484642799332361	0.181470579416893	0.0481451035040695	0.148695173696578	0.0232398090408713	0.0466893181705165	0.0370980528094316	0.0106903367383047	0.0159191729981698	0.00694420673024587	0.00911261857375734
Jund(+)	0.489593762102436	0.181250377787321	0.0477950901295786	0.145768055608894	0.0238006033601504	0.0495837959293686	0.0355455930654913	0.0112952105647776	0.0208014709345912	0.00784051806859964	0.00922748737893708
Hmgb1(+)	0.196703030544486	0.127082582750055	0.0398838507171392	0.132950327684992	0.0213782462221167	0.0361492848029485	0.0533103438862186	0.0136529571693839	0.0386317149008911	0.00885838510831416	0.00695836474077727
Klf10(+)	0.148029513168457	0.146769092734493	0.0466643949182666	0.146225489559812	0.0336362619795898	0.0518486445341553	0.0569688526591097	0.0226085237298517	0.0505549240811481	0.0225008973172285	0.00986651993059284
Klf3(+)	0.291901490957102	0.16789714827548	0.0418297966857978	0.120907505872152	0.0283189690304692	0.0657378871540014	0.0442239828290573	0.0141735126487421	0.0445192602988087	0.00955952724327613	0.00921328924553555
Vsx1(+)	0.205313552248034	0.18385085613631	0.0339511479216839	0.0496029271669725	0.0112510829649314	0.0264162113481152	0.068056637309775	0.0486135694117422	0.0140889388357927	0.00304472619568574	0.0115302886370983
Foxl2(+)	0.104941315944805	0.378729057412973	0.033347764978549	0.0852217622104455	0.0206290338598352	0.043479482990505	0.024631713403609	0.0396518323753281	0.0247318423810403	0.00660840529272788	0.0104012460299959
Foxd1(+)	0.173024645351316	0.35266501097185	0.0407514858045381	0.110906031506974	0.0155089675533032	0.024138341379908	0.0399664447096933	0.0640215992150439	0.0120623212473943	0.0174547876622061	0.010905907916219
Foxc2(+)	0.198750119345647	0.346251492829598	0.0297485653562046	0.0717355059197232	0.0169042670759779	0.0283641179276772	0.0565277099374847	0.0542193234492832	0.0109061717476953	0.00445564441874768	0.00772306998694405
Erf(+)	0.316424889503921	0.208645666258934	0.062483162852735	0.163034129718603	0.0348157265003399	0.0853290444813939	0.0425579941338583	0.0223590920697493	0.0595328341181582	0.0194937521070259	0.0148459516852941
Bcl6b(+)	0.290224568851644	0.225504278393268	0.0637264616859567	0.172400571537453	0.043950331724103	0.0876443880236935	0.046802636531328	0.024835222065723	0.0681035898551257	0.0168389711072564	0.0153959268440665
Klf2(+)	0.414774287048144	0.209053720611434	0.0587738688056004	0.173697685333949	0.028780095303772	0.0620298949777472	0.0432998005183297	0.016668672819478	0.0397014415386505	0.0127259932043057	0.0138984618339457
Klf4(+)	0.440723871862866	0.195394393933993	0.0570800227686514	0.174982723236837	0.0267606328942703	0.0623228505726295	0.0414809748192377	0.017346395594574	0.0367355146647911	0.0124038886568842	0.0141945064051126
Elk3(+)	0.478871077640407	0.173024859250784	0.0544636216334105	0.165353031775576	0.0290769720756853	0.0761820452219447	0.0397533499770045	0.0153542245895748	0.0287236033629606	0.0101205876388475	0.0134370478504071
Fli1(+)	0.449677257652059	0.188762885046177	0.0569353082244302	0.170314106638631	0.0331865395069479	0.092129087883224	0.0397976958897384	0.0154607721812409	0.0270525240334579	0.00960173698817901	0.0133958159988643
Erg(+)	0.463302740938048	0.194546667177335	0.0543168848094187	0.168477601339896	0.0263528257390414	0.0605219065353614	0.0406974816417149	0.0153471426681989	0.0312346401386071	0.0102583454614709	0.0128422883733128
Ets1(+)	0.451193519684695	0.192151973218381	0.0574503529675038	0.17571202490415	0.0291085429666054	0.0704995790953553	0.0409134698835033	0.0157885760970002	0.027990956601982	0.0101064978559893	0.0128395880411195
Gata2(+)	0.432068600006298	0.197158052724539	0.0573790147727077	0.163569516078874	0.0295617289616438	0.0658332867349257	0.0374151887866401	0.0159821377210073	0.0493661008872184	0.0121515364489286	0.0134143090736547
Lmo2(+)	0.452932229425289	0.18881878443601	0.0558457237233363	0.15865570027349	0.0288393211951585	0.0747083518720549	0.0365708004195165	0.0149804174593891	0.0379566317031758	0.01110835992017	0.0137615752654546
Cebpb(+)	0.423611291704969	0.215681297908586	0.0489386173589189	0.182725977522996	0.0232265607336692	0.0476533219371803	0.0418405732816498	0.0188811838760549	0.0159810473679723	0.00832179420058843	0.0125475969082738
Klf11(+)	0.292042906020203	0.204429692274364	0.0557924239876145	0.171305167397755	0.0297878659953411	0.0601555834282355	0.0395640932195004	0.0118554548348692	0.0332980504316964	0.0125309505870761	0.0103902922925487
Prrx1(+)	0.263874267779967	0.163823172306452	0.0859840965139826	0.383340028544487	0.0136958134933092	0.0280991080516939	0.0610547379249669	0.0149128564455261	0.012028583323448	0.00605123441422828	0.0177863556922607
Dbx2(+)	0.363380072074647	0.139355283984239	0.0635264806684799	0.348443548236513	0.0142795108251407	0.0306654336732164	0.0484666567346412	0.0115514394496239	0.0112078536291693	0.00556948089539089	0.0143239986477288
Elf4(+)	0.352252027895786	0.188172398856419	0.0452262816161916	0.133887411445565	0.0698280253509527	0.223863433333412	0.0326341585836954	0.0146306985832652	0.017026415492132	0.00907562741170909	0.0135586774208544
Ikzf1(+)	0.414606017278614	0.179274419566051	0.053717774360311	0.153682686772658	0.0510481246378051	0.166092347463565	0.033437008982262	0.0141988365162101	0.0169237948062606	0.00750620833213511	0.0130245726255339
Spi1(+)	0.403849342681582	0.175896207833517	0.0525915119420994	0.154283435149765	0.056434302395782	0.180191878270329	0.032054527353106	0.0133431027340175	0.0164366928651676	0.00726980735740235	0.0123822008314507
Foxf2(+)	0.103678087140803	0.0657756631731548	0.0422470238547724	0.153526692048213	0.0200581347360251	0.041683709045429	0.0268050999424175	0.019492197346083	0.143055838729555	0.0179531109866957	0.0130601356135523
Foxq1(+)	0.125014987241879	0.0838356531234244	0.0436687430521037	0.174678616584967	0.0147858491335653	0.0226190784071094	0.0318088613224228	0.019974680880347	0.120932167787915	0.0147383541156615	0.0116727810547798
Irf1(+)	0.0263126806805113	0.0590299978947694	0.0294014712306375	0.0382730367681081	0.0504469107478243	0.086239938955352	0.0331221916126098	0.0234710512032246	0.0216558735397735	0.0053238348338519	0.00525828542034212
Irf8(+)	0.0300330246096656	0.0439015765299113	0.00715242101213176	0.0359130807253445	0.145174072631784	0.520608311750274	0.00872437681230731	0.00581398803173427	0.00517758033992677	0.00141128703129334	0.0115778852601555
Gata6(+)	0.0698204384163308	0.0808152891929581	0.0228516470942367	0.203397493761355	0.032249691401624	0.0872157387153013	0.0253964495192881	0.00868804385141575	0.00672490319841323	0.00468603562985592	0.0184599415750604
Bhlhe40(+)	0.0171270088892301	0.0288267370338213	0.0137871896457511	0.0678675736473686	0.0125350190703082	0.0113300960227345	0.0157282134642753	0.0107633839981826	0.0246381346819141	0.00495262360090909	0.00382637692957766
Klf9(+)	0.0634130154907188	0.0965245833897717	0.0318467224521974	0.192857240488304	0.014258307634614	0.0270358827847071	0.0394424153747115	0.0232657791062794	0.031574243325652	0.0160677927065587	0.00944479477014903
